# Aggregated gene co-expression networks for predicting transcription factor regulatory landscapes in a non-model plant species

**DOI:** 10.1101/2023.04.24.538042

**Authors:** Luis Orduña-Rubio, Antonio Santiago, David Navarro-Payá, Chen Zhang, Darren C. J. Wong, J. Tomás Matus

**Author notes:** Shared corresponding authorship.

## Abstract

Gene co-expression networks (GCNs) have not been extensively studied in non-model plants. However, the rapid accumulation of transcriptome datasets in these species represents an opportunity to explore underutilized network aggregation approaches that highlight robust co-expression interactions and improve functional connectivity. We applied and evaluated two different aggregation methods on public grapevine RNA-Seq datasets belonging to three different tissue conditions (leaf, berry and ‘all organs’). Our results show that co-occurrence-based aggregation generally yielded the best-performing networks. We applied GCNs to study several TF gene families, showing its capacity of detecting both already-described and novel regulatory relationships between R2R3-MYBs, bHLH/MYC and multiple secondary metabolism pathway reactions. Specifically, TF gene-and pathway-centered network analyses successfully ascertained the previously established role of *VviMYBPA1* in controlling the accumulation of proanthocyanidins while providing insights into its novel role as a regulator of *p*-coumaroyl-CoA biosynthesis as well as the shikimate and aromatic amino-acid pathways. This network was validated using DNA Affinity Purification Sequencing data, demonstrating that co-expression networks of transcriptional activators can serve as a proxy of gene regulatory networks. This study presents an open repository to reproduce networks and a GCN application within the Vitviz platform, a user-friendly tool for exploring co-expression relationships.
