## Supplementary material for "Aggregated gene co-expression networks for predicting transcription factor regulatory landscapes in a non-model plant species": Sup. Table 4

### Sheet: shared_relationships
MYB108A	phenolics.p-coumaroyl-CoA biosynthesis
MYB108A	phenolics.stilbenoid biosynthesis
MYB14	phenolics.p-coumaroyl-CoA biosynthesis
MYB14	phenolics.stilbenoid biosynthesis
MYB148	phenolics.p-coumaroyl-CoA biosynthesis
MYB15	phenolics.p-coumaroyl-CoA biosynthesis
MYB15	phenolics.stilbenoid biosynthesis
MYB150	phenolics.stilbenoid biosynthesis
MYB154	phenolics.stilbenoid biosynthesis
MYB163	phenolics.stilbenoid biosynthesis
MYB164	phenolics.stilbenoid biosynthesis
MYB3	phenolics.p-coumaroyl-CoA biosynthesis
MYB35A	phenolics.stilbenoid biosynthesis
MYBA1	phenolics.flavonoid biosynthesis.anthocyanins modifications and transport
MYBA2	phenolics.flavonoid biosynthesis.anthocyanins and proanthocyanidins biosynthesis
MYBA2	phenolics.flavonoid biosynthesis.anthocyanins modifications and transport
MYBA6	phenolics.flavonoid biosynthesis.flavonols
MYBC2-L2	phenolics.p-coumaroyl-CoA biosynthesis
MYBC2-L2	phenolics.flavonoid biosynthesis.chalcones
MYBC2-L2	phenolics.flavonoid biosynthesis.anthocyanins and proanthocyanidins biosynthesis
MYBC2-L2	phenolics.flavonoid biosynthesis.early flavonoid pathway
MYBC2-L4	phenolics.flavonoid biosynthesis.anthocyanins and proanthocyanidins biosynthesis
MYBPA1	phenolics.p-coumaroyl-CoA biosynthesis
MYBPA1	phenolics.flavonoid biosynthesis.chalcones
MYBPA1	phenolics.flavonoid biosynthesis.anthocyanins and proanthocyanidins biosynthesis
MYBPA1	phenolics.flavonoid biosynthesis.early flavonoid pathway
MYBPA2	phenolics.flavonoid biosynthesis.chalcones
MYBPA7	phenolics.flavonoid biosynthesis.anthocyanins and proanthocyanidins biosynthesis
MYBPAL1	phenolics.flavonoid biosynthesis.anthocyanins and proanthocyanidins biosynthesis
MYC1	phenolics.flavonoid biosynthesis.anthocyanins and proanthocyanidins biosynthesis

### Sheet: unique_relationships
MYB108B	phenolics.flavonoid biosynthesis.anthocyanins modifications and transport	Berry_exclusive
MYB145	phenolics.flavonoid biosynthesis.anthocyanins and proanthocyanidins biosynthesis	Berry_exclusive
MYB145	phenolics.flavonoid biosynthesis.anthocyanins modifications and transport	Berry_exclusive
MYB150	phenolics.p-coumaroyl-CoA biosynthesis	Berry_exclusive
MYB157	isoprenoids.mevalonate pathway	Berry_exclusive
MYB158	phenolics.flavonoid biosynthesis.chalcones	Berry_exclusive
MYB158	phenolics.flavonoid biosynthesis.anthocyanins and proanthocyanidins biosynthesis	Berry_exclusive
MYB158	phenolics.flavonoid biosynthesis.early flavonoid pathway	Berry_exclusive
MYB165	phenolics.flavonoid biosynthesis.chalcones	Berry_exclusive
MYBC2-L1	phenolics.flavonoid biosynthesis.anthocyanins and proanthocyanidins biosynthesis	Berry_exclusive
MYBC2-L1	phenolics.flavonoid biosynthesis.anthocyanins modifications and transport	Berry_exclusive
MYB179	phenolics.stilbenoid biosynthesis	Berry_exclusive
MYB180	phenolics.flavonoid biosynthesis.anthocyanins and proanthocyanidins biosynthesis	Berry_exclusive
MYB182	phenolics.stilbenoid biosynthesis	Berry_exclusive
MYB30A	phenolics.flavonoid biosynthesis.flavonols	Berry_exclusive
MYB30A	phenolics.flavonoid biosynthesis.anthocyanins and proanthocyanidins biosynthesis	Berry_exclusive
MYB30A	phenolics.flavonoid biosynthesis.anthocyanins modifications and transport	Berry_exclusive
MYB30A	phenolics.flavonoid biosynthesis.early flavonoid pathway	Berry_exclusive
MYB55B	phenolics.flavonoid biosynthesis.early flavonoid pathway	Berry_exclusive
MYB60	phenolics.flavonoid biosynthesis.anthocyanins and proanthocyanidins biosynthesis	Berry_exclusive
MYBA6	phenolics.flavonoid biosynthesis.early flavonoid pathway	Berry_exclusive
MYBF1	isoprenoids.cycloartenol biosynthesis	Berry_exclusive
MYBPA10	phenolics.flavonoid biosynthesis.chalcones	Berry_exclusive
MYBPAL1	phenolics.flavonoid biosynthesis.early flavonoid pathway	Berry_exclusive
MYC1	phenolics.flavonoid biosynthesis.anthocyanins modifications and transport	Berry_exclusive
AQUILO	isoprenoids.mevalonate pathway	Leaf_exclusive
MYB108B	phenolics.p-coumaroyl-CoA biosynthesis	Leaf_exclusive
MYB135	phenolics.flavonoid biosynthesis.early flavonoid pathway	Leaf_exclusive
MYB141	isoprenoids.cycloartenol biosynthesis	Leaf_exclusive
MYB144	isoprenoids.carotenoid biosynthesis	Leaf_exclusive
MYB153	phenolics.stilbenoid biosynthesis	Leaf_exclusive
MYB154	phenolics.flavonoid biosynthesis.anthocyanins and proanthocyanidins biosynthesis	Leaf_exclusive
MYB158	phenolics.p-coumaroyl-CoA biosynthesis	Leaf_exclusive
MYB158	phenolics.stilbenoid biosynthesis	Leaf_exclusive
MYB163	phenolics.p-coumaroyl-CoA biosynthesis	Leaf_exclusive
MYB163	phenolics.flavonoid biosynthesis.anthocyanins modifications and transport	Leaf_exclusive
MYB30A	isoprenoids.mevalonate pathway	Leaf_exclusive
MYB30B	isoprenoids.cycloartenol biosynthesis	Leaf_exclusive
MYB4A	isoprenoids.isoprenyl diphosphate biosynthesis	Leaf_exclusive
MYB5B	isoprenoids.isoprenyl diphosphate biosynthesis	Leaf_exclusive
MYB82B	phenolics.flavonoid biosynthesis.chalcones	Leaf_exclusive
MYB82B	phenolics.flavonoid biosynthesis.early flavonoid pathway	Leaf_exclusive
MYBA1	phenolics.flavonoid biosynthesis.flavonols	Leaf_exclusive
MYBA6	isoprenoids.cycloartenol biosynthesis	Leaf_exclusive
MYBA7	phenolics.flavonoid biosynthesis.anthocyanins modifications and transport	Leaf_exclusive
MYBC2-L6	isoprenoids.cycloartenol biosynthesis	Leaf_exclusive
MYBC2-L6	phenolics.flavonoid biosynthesis.chalcones	Leaf_exclusive
MYBF1	phenolics.flavonoid biosynthesis.flavonols	Leaf_exclusive
MYBPA4	phenolics.flavonoid biosynthesis.chalcones	Leaf_exclusive
MYBPA5	phenolics.flavonoid biosynthesis.early flavonoid pathway	Leaf_exclusive
MYBPA8	isoprenoids.cycloartenol biosynthesis	Leaf_exclusive
MYBPAL1	phenolics.flavonoid biosynthesis.anthocyanins modifications and transport	Leaf_exclusive
MYBPAL3	phenolics.flavonoid biosynthesis.chalcones	Leaf_exclusive
MYBPAL3	phenolics.flavonoid biosynthesis.anthocyanins and proanthocyanidins biosynthesis	Leaf_exclusive
MYBPAL3	phenolics.flavonoid biosynthesis.early flavonoid pathway	Leaf_exclusive
AQUILO	phenolics.p-coumaroyl-CoA biosynthesis	TI_exclusive
MYB135	isoprenoids.terpene biosynthesis	TI_exclusive
MYB136	isoprenoids.methylerythritol phosphate (MEP) pathway	TI_exclusive
MYB136	phenolics.flavonoid biosynthesis.early flavonoid pathway	TI_exclusive
MYB139	phenolics.p-coumaroyl-CoA biosynthesis	TI_exclusive
MYB140	isoprenoids.terpene biosynthesis	TI_exclusive
MYB152	phenolics.flavonoid biosynthesis.chalcones	TI_exclusive
MYB152	phenolics.flavonoid biosynthesis.flavonols	TI_exclusive
MYB156	phenolics.flavonoid biosynthesis.chalcones	TI_exclusive
MYB165	phenolics.flavonoid biosynthesis.anthocyanins and proanthocyanidins biosynthesis	TI_exclusive
MYB170	phenolics.p-coumaroyl-CoA biosynthesis	TI_exclusive
MYB185	phenolics.p-coumaroyl-CoA biosynthesis	TI_exclusive
MYB191	phenolics.p-coumaroyl-CoA biosynthesis	TI_exclusive
MYB24	isoprenoids.terpene biosynthesis	TI_exclusive
MYB30B	isoprenoids.carotenoid biosynthesis	TI_exclusive
MYB67B	isoprenoids.terpene biosynthesis	TI_exclusive
MYBA11	isoprenoids.carotenoid biosynthesis	TI_exclusive
MYBA11	isoprenoids.methylerythritol phosphate (MEP) pathway	TI_exclusive
MYBA2	isoprenoids.carotenoid biosynthesis	TI_exclusive
MYBA3	phenolics.flavonoid biosynthesis.chalcones	TI_exclusive
MYBA6	phenolics.flavonoid biosynthesis.chalcones	TI_exclusive
MYBA7	phenolics.flavonoid biosynthesis.flavonols	TI_exclusive
MYBAL1	phenolics.flavonoid biosynthesis.chalcones	TI_exclusive
MYBC2-L3	phenolics.flavonoid biosynthesis.chalcones	TI_exclusive
MYBF2	phenolics.flavonoid biosynthesis.flavonols	TI_exclusive
MYBPA10	phenolics.p-coumaroyl-CoA biosynthesis	TI_exclusive
MYBPA4	phenolics.flavonoid biosynthesis.anthocyanins and proanthocyanidins biosynthesis	TI_exclusive
MYBPA8	phenolics.flavonoid biosynthesis.anthocyanins and proanthocyanidins biosynthesis	TI_exclusive
MYBPAR	phenolics.p-coumaroyl-CoA biosynthesis	TI_exclusive
MYC1	phenolics.flavonoid biosynthesis.chalcones	TI_exclusive
